# Effects of Inflammatory Factors on the Migration and Repair of Intestinal Mucosal Cells at Pancreaticojejunostomy Anastomosis: An Experimental Study in Beagle Dogs

**DOI:** 10.1101/2025.02.26.640054

**Authors:** Shixing Wu, A Tigu, Bolin Zhang, Cheng Wang, Jiangang Li, Junxiang Zhang, Shouchao Zhang, Cheng Geng, Xinjian Xu

## Abstract

**Objective:** To investigate the effects of inflammatory factors on the migration and repair of intestinal mucosal cells at the site of pancreaticojejunostomy (PJ) anastomosis and to observe the safety and feasibility of PJ with mucosal-priority healing (PM-PJ).

**Materials and methods:** Thirty-six Beagle dogs were randomly divided into two groups: the PM-PJ group (n=18) and the control group (n=18), which included classic end-to-side invagination pancreaticojejunostomy (IPJ). Six Beagles were sacrificed on the 7th, 14th, and 21st days after surgery to obtain pancreaticojejunostomy anastomosis tissues. The primary outcomes were postoperative mortality, morbidity, and pathological changes in the anastomosis. The secondary outcomes were the expression levels of the cytokines TGF-β1, IL-10, TNF-α, IL-6, collagen, and α-SMA.

**Results:** All surgeries were successfully performed. In the study group, the incidences of anastomotic leakage and pancreatitis were 0% and 11.1% (2/18), respectively, whereas in the control group, the incidences were 5.6% (1/18) and 16.7% (3/18), respectively. The levels of serum TGF-β1, IL-10, TNF-α, and IL-6 were increased at all time points after surgery in both groups, and these increases were more significant at certain time points in the study group. Pathological observation revealed that the degree of anastomotic healing in the study group was greater than that in the control group at all time points. The protein expression levels of collagen I/III and α-SMA in the anastomoses of both groups changed over time, and the changes were more significant at certain time points in the study group.

**Conclusion:** Inflammatory factors play a positive role in the early stage of PJ anastomosis healing by stimulating collagen secretion and synthesis. PM-PJ is a safe and simple surgery with good anastomotic healing and a low incidence of complications.
