## Supplemental Table 1 for "Effects of Inflammatory Factors on the Migration and Repair of Intestinal Mucosal Cells at Pancreaticojejunostomy Anastomosis: An Experimental Study in Beagle Dogs"

### Sheet: AMY
AMY						collagen I immunohistochemical staining						collagen III immunohistochemical staining
	1d	7d	14d	21d			7d	14d	21d				7d	14d	21d
study	690.6	1203.4	1007.32	995.65		study	120	180	210			study	120	90	40
study	648.7	1003.5	890.38	975.36		study	110	168	196			study	114	96	58
study	721.4	1105.2	937.66	1035.47		study	105	183	208			study	103	108	41
study	686.7	970.7	838.22	953.74		study	121	170	227			study	126	87	37
study	705.5	993.4	865.78	972.09		study	125	180	209			study	122	79	42
study	695.6	1056.3	938.36	1091.24		study	114	166	198			study	109	98	36
control	910.23	1336.48	1123.36	1123.34		control	70	79	150			control	140	60	25
control	939.4	1097.18	1020.44	1035.32		control	65	97	144			control	123	77	44
control	842.6	1291.03	986.45	975.44		control	84	109	158			control	134	79	15
control	951.3	1322.56	1072.37	1095.33		control	90	82	155			control	152	82	33
control	870.5	1231.16	946.66	1105.63		control	66	88	147			control	106	51	27
control	933.2	1134.05	1121.58	982.78		control	71	91	138			control	146	48	18
collagen I III Immunofluorescence staining						α-SMA Immunofluorescence staining						α-SMA immunohistochemical staining
Study group	Control group					Study group	Control group						7d	14d	21d
20.6967	18.8147					41.6178	24.3496					study	120	65	21
14.924	20.1117					28.2383	26.8012					study	123	71	58
23.1039	21.0271					23.4201	25.2809					study	108	68	41
												study	114	59	37
												study	125	64	42
												study	109	68	36
												control	92	60	25
												control	103	48	14
												control	134	79	15
												control	152	42	21
												control	106	51	27
												control	146	48	32
IL-6						IL-10						TNF-α
	1d	7d	14d	21d			1d	7d	14d	21d			1d	7d	14d	21d
study	217.967	262.422	180.236	171.156		study	215.342	253.368	217.651	179.626		study	230.954	271.557	234.746	221.24
study	201.973	257.504	180.567	177.799		study	211.765	241.726	225.599	190.11		study	230.28	269.192	233.642	231.141
study	212.913	255.535	184.72	182.706		study	225.142	257.378	232.122	200.275		study	229.234	261.078	242.724	230.348
study	209.863	230.745	200.148	190.424		study	207.028	268.308	221.383	189.67		study	173.781	360.52	259.896	238.074
study	223.926	225.271	198.604	200.603		study	219.71	271.032	217.277	184.738		study	179.973	348.445	271.266	234.244
study	215.011	224.327	198.604	199.58		study	224.136	282.09	215.971	204.08		study	182.315	345.906	208.211	215.957
control	208.275	214.751	176.705	179.028		control	194.402	268.051	220.367	159.02		control	203.442	285.388	194.652	211.631
control	206.892	224.021	192.195	178.72		control	196.738	259.023	223.232	186.2		control	207.091	291.447	194.719	197.114
control	198.894	219.979	178.128	177.624		control	195.096	268.154	218.749	173.204		control	205.07	288.84	228.712	186.959
control	205.285	245.837	191.23	194.174		control	203.566	261.792	199.965	178.21		control	212.057	232.57	226.595	201.238
control	206.549	240.371	188.636	195.752		control	206.632	254.378	202.854	181.062		control	211.418	224.527	228.228	206.497
control	197.82	245.013	192.15	191.836		control	205.684	258.485	198.165	179.421		control	212.518	233.55	265.033	202.855
TGF-β1
	1d	7d	14d	21d
study	159.289	242.657	203.179	210.507
study	161.305	238.392	204.289	212.263
study	160.147	241.246	206.518	211.029
study	174.419	259.114	247.485	157.913
study	176.387	264.738	254.228	171.234
study	177.045	256.815	250.809	159.289
control	155.671	219.062	214.427	190.231
control	162.092	212.808	211.426	188.082
control	166.441	215.671	210.716	190.849
control	180.993	232.717	180.993	175.17
control	176.232	227.959	184.386	178.869
control	176.832	232.848	181.111	181.013

### Sheet: collagen I  immunohistochemical
	7d	14d	21d
study	120	180	210
study	110	168	196
study	105	183	208
study	121	170	227
study	125	180	209
study	114	166	198
control	70	79	150
control	65	97	144
control	84	109	158
control	90	82	155
control	66	88	147
control	71	91	138
